# Spatially resolved transcriptomic identification of thousands of neurons recorded *in vivo*

**DOI:** 10.64898/2026.05.15.725413

**Authors:** Isabelle Prankerd, Maxwell Shinn, Paul C. Shuker, Zhiyao Zhou, Reilly Tilbury, Joshua A. M. Duffield, Christina A. Maat, Dimitris Nicoloutsopoulos, Anne Ritoux, Paula V. Maglio Cauhy, David Orme, Mathieu Bourdenx, Karen E. Duff, Stéphane Bugeon, Yoh Isogai, Kenneth Harris

## Abstract

Transcriptomics has transformed our understanding of the brain, but assigning transcriptomic identities to neurons recorded in vivo remains challenging at scale. Existing platforms can pair transcriptomic identity with two-photon calcium imaging in small populations of approximately 100 neurons, but they require recorded cells to be sparse and therefore cannot be applied to large population recordings. Here, we present coppaFISH 3D, a spatially resolved transcriptomics method, and CASTalign, an in silico alignment framework, which together enable transcriptomic identification of thousands of simultaneously recorded cells. coppaFISH 3D detects hundreds of genes in thick 50μm fixed sections while preserving tissue integrity, enabling both 3D registration to in vivo imaging and integration with immunofluorescence labelling. The platform is fully powered by open chemistry and open source software, runs on commodity hardware, and can be performed at very low cost per section. It therefore enables transcriptomic identification of recorded neurons at scale, making it possible to study how transcriptomic identity shapes activity in neural populations.
