## Supplementary table 3 for "Spatially resolved transcriptomic identification of thousands of neurons recorded *in vivo*"

### Sheet: Hardware
Step	Equipment	Supplier	Catalogue no.	Cost	Cost as of	Note
RCP	IL 23 Incubator x4	VWR	390-0482	4214.7	2026	3 are essential, 4 is nice if you don't want to be constantly changing temperatures
RCP	3D Sunflower Mini-Shaker	Biosan
Microscope	Silicone Immersion Oil 30cc	Nikon (via Cairn)	DN/MXA22179	347	2023
Microscope	50-250 sealed disk box: 50um spirals with 250um spacing	Crest (via Cairn)	DCR/700134-L30	12861	2023
Microscope	CFI Plan Apochromat Lambda S25xC Silicone lens	Nikon (via Cairn)	DN/MRD73250	16088	2023	Used for coppaFISH 3D imaging
Microscope	Nikon Ti2e inverted microscope	Nikon (via Cairn)		39755	2020
Microscope	Nikon objectives (4x, 20x, 40x, 60x, 100x)	Nikon (via Cairn)		14945	2020	4x + 20x are useful sometimes for other purposes but not required for coppaFISH 3D
Microscope	Crest X-Light V2 spinning disk	Crest (via Cairn)		44650	2020
Microscope	NIR-LDI laser	89North (via Cairn)		17199	2020	lines (nominal powers): 405nm (500mW), 445nm (1000mW), 467nm (1000mW), 520nm (500mW), 555nm (1000mW), 640nm (700mW), 730nm (900mW)
Microscope	Filter sets	Cairn		5058	2020
Microscope	Hamamatsu ORCA-Fusion sCMOS camera x4	Hamamatsu (via Cairn)	DH/C14440-20UP-SET1-UK	48180	2023	Quad cam is not required for coppaFISH 3D but helps improve imaging throughput
Microscope	Multicam set up	Cairn		14522	2023	Includes multicam add on for NIS
Microscope	ASI automated XY & piezo Z stage (300micron)	ASI (via Cairn)	DASI/PZ-2300, DASI/S221-2201B	23744	2022	Universal and multiwell microplate stage inserts used
Microscope	HP Z8 microscope computer	HP (via Cairn)	DN/MPX33005	26143	2023	Dual Intel Xeon 3.0GHz 12 cores, 128GB DDR4 RAM, 512GB OS Drive, 2x 512GB Fast storage, 4TB Data storage, NVIDIA Quadro RTX4000 (8GB)
Microscope	Thorlabs ScienceDesk Anti-Vibration Table (750 mm x 1200mm)	Thorlabs (via Cairn)	TL75120	6307	2020
Microscope	Service contract and installation costs	Cairn		35000	2020
Fluidics	FSC2 No heat flow cell	Bioptechs	03060319-2-NH	2023.74	2026
Fluidics	FCS2 Four Paw Ring with extended paws to accommodate 2-3mm thick inner gaskets	Bioptechs	060319-2-0011-0416	425	2024
Fluidics	Microaqueduct Slides no coating (5/pk)	Bioptechs	130119-5NC	313	2026
Fluidics	2mm Gaskets	Bioptechs	1907-530647-2000	37.32	2024
Fluidics	FCS2 Zeiss K & Ludl Stage Adapter	Bioptechs	060319-2-2611	720.5	2026
Fluidics	Hamilton MVP multivalves and positioners x2	Hamilton (via Cairn)		2500	2020	Rough estimate
Fluidics	Gilson Minipuls3 Peristaltic Pump	Gilson (via Cairn)	F155004	2318	2026
Fluidics	NI USB-6001	National Instruments		285	2026
Fluidics	Standard PC			2000		Any PC will do. Rough estimate
Fluidics	Natural ETFE, 1/16" OD x 0.020" ID x 100 ft L tubing	Cole-Parmer	201295	253.26	2026
Fluidics	2x USB-serial adaptors	Star tech	ICUSB232V2	50.42	2026	Any USB-serial adaptor cable will work
Fluidics	M/F serial cable	Star tech	MXT1003MBK	11.05	2026	Any M/F serial cable will work
Fluidics	Straight through serial cable DB9 F/F	Star tech		15	2026
			Total	319966

### Sheet: Chemistry
Step	Reagent/consumable	Supplier	Catalogue no.	Pack volume	Cost as of 2026	Cost per unit	amount /section	cost /section	Notes
All	PBS 10x pH7.4	Gibco (via Thermofisher)	70011044	500mL	28.37	0.05674	2mL	0.11348	Diluted 10x then: 85mL for perfusion (7 sections per mouse), 200uL wash x10, store coverslip in 5mL = approx 20mL per section of 1x PBS
All	µ-Slide 8 Well high Glass Bottom	Ibidi (via thistle scientific)	IB-80807-90	90	2068.74	22.986	1	22.986	Can do up to 8 sections per plate
All	Sealing film	Sigma Aldrich	A5596-100EA	100	62.7	0.627	0.25	0.15675	1 sheet can be cut into 4 and seal 4 well plates
All	RNAse Zap	Invitrogen (via Thermofisher)	AM9780	250mL	79.25	0.317	1mL	0.317	Estimate
Coverslip	Porcine Gelatin	Sigma Aldrich	G1890-100G	100g	53	0.53	0.25g	0.1325	5g for 1 batch of 10-30 coverslips, seems to need replacing around once every year
Coverslip	Chromium(III) potassium sulfate dodecahydrate	Sigma Aldrich	1010360250	250g	107	0.428	0.025g	0.0107	0.5g for 1 batch of 10-30 coverslips, seems to need replacing around once every year
Perfusion	32% PFA (aq) EM grade	EMS	15714	10 x 10mL	38.68	3.868	0.14	0.54152	1 x 10mL vial used for each mouse, average of 7 sections per mouse for in vivo alignment
RCP	UltraPure™ DNase/RNase-Free Distilled Water	Invitrogen (via Fisher)	11538646	500mL	20.65	0.0413	0.338mL	0.0139594	109uL RT + 63uL padlock hybrisdisation + 166uL RCA - often needs to be replaced due to contamination before finishing the whole bottle
RCP	SuperScript™ IV Reverse Transcriptase	Invitrogen (via Thermofisher)	18090200	200uL	847.65	4.23825	5uL	21.1913
RCP	dNTP Mix	Thermofisher	R0242	5000uL	108	0.0216	15uL	0.324	10uL in RT and 5uL in RCA
RCP	DTT	Included in SSIV pack			0	0	12uL	0	10uL in RT and 2uL in RCA
RCP	UltraPure BSA	Invitrogen (via Fisher)	10743447	1000uL	149	0.149	6uL	0.894	2uL each in RT, padlock hybridisation + RCA
RCP	RNaseOUT™ Recombinant Ribonuclease Inhibitor	Invitrogen (via Thermofisher)	10777019	125uL	179.65	1.4372	4uL	5.7488
RCP	Ampligase® 10X Reaction Buffer	Cambio	A1905B	5000uL	89	0.0178	20uL	0.356
RCP	Potassium chloride	Sigma Aldrich	P9333-500G	500g	64	0.128	10uL	8.96e-05	Dissolve to make a 1M solution - 7.46g in 100mL. 0.07g in 1mL. 0.00007g in 1uL.
RCP	Ethylene Carbonate	Sigma Aldrich	E26258-500G	500mL	48.1	0.0962	8.08mL	0.777296	80uL in padlock hybridisation + 8mL for seq
RCP	Tth Ligase kit	Qiagen	EN13-025	1000uL	800	0.8	5uL	4
RCP	RNase H	New England Biolabs	M0297L	250uL	326	1.304	16uL	20.864
RCP	EquiPhi29™ DNA Polymerase	Thermofisher	A39392	500uL	1276	2.552	5uL	12.76
RCP	20x SSC RNase free	Invitrogen (via Thermofisher)	AM9765	4000mL	179	0.04475	6.6mL	0.29535	Dilute to 20L of 4xSSC to dilute probes. Use 20mL per seq = 2mL of 20xSSC. Also use ~30mL 2xSSC = ~3mL 20xSSC. IB uses 25mL 20xSSC in 250mL. 16mL of IB per seq. 15.6 seqs per 250mL = 1.6mL per seq
RCP	Primers (Ctx panel)	IDT	Custom	12nm / oligo	1876.74		40uL of 50nM pool	0.31279	123 genes, 1,334 oligos. 120uL of 100uM for each oligo. Pooled to make 240mL of 50nM stock (160.08mL oligos + 79.92mL TE buffer). 10nM per oligo in 200uL reaction mix = 40uL primer stock per section. 6,000 sections per batch of oligos.
RCP	Padlocks (Ctx panel)	IDT	Custom	4nm / oligo	35717		20uL of 10nM pool	1.78585	123 genes, 1,334 oligos. 40uL of 100uM for each oligo. Pooled to make 400mL of 10nM stock (53.36mL of oligos + 346.64mL TE buffer). 1nM per oligo in 200uL reaction mix = 20uL padlock stock per section. 20,000 sections per batch of oligos.
Seq	Formamide	Sigma Aldrich	47671-1L-F	1000mL	208	0.208	30mL	6.24	30mL per seq
Seq	Glucose Oxidase from Aspergillus niger	Sigma Aldrich	G2133-50KU	500mg	196	0.392	160uL of 50mg/mL	3.136	10mL of 50mg/ml. 160uL per seq in 16mL of IB at 0.5mg/mL final conc. 62.5 seqs per batch.
Seq	TROLOX ((±)-6-Hydroxy-2,5,7,8-tetramethylchromane-2-carboxylic acid)	Sigma Aldrich	238813-5G	5000mg	134	0.0268	320uL of 100uM	0.217004	197.6mL of 100mM (25.3mg/ml). 320ul of 100mM per seq in 16mL of IB at 2mM final conc. 617.5 seqs per batch.
Seq	Catalase from bovine liver	Sigma Aldrich	C30-100MG	100mg	49	0.49	16uL of 45mg/mL	0.356364	2.2mL of 45mg/mL. 16uL of 45mg/mL per seq in 16mL of IB at 0.045mg/mL. 137.5 seqs per batch.
Seq	UltraPure™ 1M Tris-HCI, pH 8.0	Invitrogen (via Thermofisher)	15568025	1000mL	83	0.083	0.8mL	0.0664	12.5mL in 250mL of IB. 16mL of IB per seq. 15.6 seqs per 250mL. 0.8mL per seq.
Seq	D-(+)-Glucose	Sigma Aldrich	G7528-250G	250g	37.5	0.15	1.6g	0.24	25g in 250mL of IB. 16mL of IB per seq. 15.6 seqs per 250mL. 1.6g per seq.
Seq	Mineral oil	Sigma Aldrich	M8410-1L	1000mL	63.9	0.0639	5mL	0.3195	2-5mL per seq
Seq	Bridge probes (Ctx panel)	IDT	Custom	10nm / oligo	3408.2		40uL of 1mM pool	6.8164	123 genes per round = 861 oligos total. 100uL of 100uM for each round/oligo. Pooled to make 20mL of 500nM stock (12.3mL of oligos + 7.7mL of TE buffer). 10nM per oligo in 2mL reaction mix = 40uL bp stock per seq. 500 sections per batch of oligos.
Seq	Dye probes	IDT	Custom	~6.5nm / oligo	2648.5		30uL of 10uM stock	126.119	~65uL of 100uM for each dye. Dilute to ~650uL of 10uM. 20nM per dye in 14mL mix = 30uL used per seq of each dye. ~21 seqs per dye. Probably an overestimate as yield varies per dye but is usually higher than 6.5nm
Seq	Anchor dye probe	IDT	Custom	~6.5nm	338.11		20ul of 10uM stock	10.4034	~65uL of 100uM. Dilute to ~650uL of 10uM. 100nM per dye in 2mL mix = 20uL used per seq. ~32.5 seqs. Probably an overestimate as yield varies per dye but is usually higher than 6.5nm
Seq	DAPI	Thermofisher	D3571	10mg	110		45uL of 300uM stock	0.0515706	2mL of 14.4mM (5mg/mL). 96mL of 300uM stock. 5uL pre-seq staining + 10uL anchor round + 30uL dye mix = 45uL per seq. 2133 seqs per batch.
Seq	40mm circular coverslips	Bioptechs	40-1313-03193	1000	720.5	0.7205	1	0.7205
Waterbath	TE buffer pH8	IDT	11-05-01-09	1000mL	21	0.021	~7.57mL	0.15897	~50mL per brain for vibratome sectioning (7 sections per brain) = ~7mL per section. ~0.57mL per section for resuspended oligos.
Waterbath	Sodium citrate tribasic dihydrate	Sigma Aldrich	71402-100G	100g	28.3	0.283	0.021g	0.005943	0.147g per 10mL H2O. ~1mL per well for waterbath treatment. Avg 7 sections per brain so 0.021g per section.
				Up front Total	51394.7		Per section Total	248.432
